# Response eQTLs, chromatin accessibility, and 3D chromatin structure in chondrocytes provide mechanistic insight into osteoarthritis risk

**DOI:** 10.1101/2024.05.05.592567

**Authors:** Nicole E Kramer, Seyoun Byun, Philip Coryell, Susan D’Costa, Eliza Thulson, HyunAh Kim, Sylvie M Parkus, Marielle L Bond, Emma R Klein, Jacqueline Shine, Susanna Chubinskaya, Michael I Love, Karen L Mohlke, Brian O Diekman, Richard F Loeser, Douglas H Phanstiel

## Abstract

Osteoarthritis (OA) poses a significant healthcare burden with limited treatment options. While genome-wide association studies (GWAS) have identified over 100 OA-associated loci, translating these findings into therapeutic targets remains challenging. Integrating expression quantitative trait loci (eQTL), 3D chromatin structure, and other genomic approaches with OA GWAS data offers a promising approach to elucidate disease mechanisms; however, comprehensive eQTL maps in OA-relevant tissues and conditions remain scarce. We mapped gene expression, chromatin accessibility, and 3D chromatin structure in primary human articular chondrocytes in both resting and OA-mimicking conditions. We identified thousands of differentially expressed genes, including those associated with differences in sex and age. RNA-seq in chondrocytes from 101 donors across two conditions uncovered 3782 unique eGenes, including 420 that exhibited strong and significant condition-specific effects. Colocalization with OA GWAS signals revealed 13 putative OA risk genes, 10 of which have not been previously identified. Chromatin accessibility and 3D chromatin structure provided insights into the mechanisms and conditional specificity of these variants. Our findings shed light on OA pathogenesis and highlight potential targets for therapeutic development.

**Highlights:**

∘ Comprehensive analysis of sex- and age-related global gene expression in human chondrocytes revealed differences that correlate with osteoarthritis
∘ First response eQTLs in chondrocytes treated with an OA-related stimulus
∘ Deeply sequenced Hi-C in resting and activated chondrocytes helps connect OA risk variants to their putative causal genes
∘ Colocalization analysis reveals 13 (including 10 novel) putative OA risk genes
