## Supplemental Table S3 for "Response eQTLs, chromatin accessibility, and 3D chromatin structure in chondrocytes provide mechanistic insight into osteoarthritis risk"

### Sheet: Sheet1
symbol	gene_id	sex_padj_PBS	sex_log2FoldChange_PBS	sex_padj_FNF	sex_log2FoldChange_FNF	M/F	FNF response	Change with OA	OA study
AC009977.1	ENSG00000267793	6.83391e-36	10.4826			M
AC010197.2	ENSG00000285854			0.000254659	0.803322	M
AL627389.1	ENSG00000234969	1.92305e-22	-1.5849	2.13444e-09	-1.16926	F
ANOS2P	ENSG00000241859	1.32957e-65	3.00352	3.94442e-95	3.26905	M
BCORP1	ENSG00000215580	6.27193e-51	11.627	2.23804e-26	6.6272	M	-
BNC1	ENSG00000169594	0.00447167	-1.09385	0.00115471	-1.13839	F		up	Fu
CA5BP1	ENSG00000186312	2.65473e-11	-0.485992	6.85215e-07	-0.485925	F
CAMK1	ENSG00000134072			0.00118414	-0.413603	F		down/up	RAAK/Fu
CCDC68	ENSG00000166510	0.00140919	0.6115			M	-
CD209	ENSG00000090659	0.00638188	-0.972642			F
CD3EAP	ENSG00000117877	0.00445569	-0.509863			F
CD99	ENSG00000002586	9.9414e-06	0.578825	6.56803e-05	0.634648	M
CD99P1	ENSG00000223773			0.000458115	0.488997	M
CEACAM19	ENSG00000186567	0.00803365	-0.357901			F		down	Fu
CLCF1	ENSG00000175505	2.10768e-05	-0.966872			F	+++	up	RAAK
CNMD	ENSG00000136110	0.000143304	1.30972			M
COL11A1	ENSG00000060718	0.00445569	0.733318			M	-	up	Fisch
CPEB1	ENSG00000214575	3.54119e-05	-0.571151			F
CXorf38	ENSG00000185753			0.0069546	-0.234668	F
DAPK1	ENSG00000196730			0.00448305	0.830032	M		up	Fu
DDX3X	ENSG00000215301	1.43103e-13	-0.590918	5.68189e-15	-0.693718	F
DEPDC7	ENSG00000121690			0.0069546	0.364944	M	+
DESI1	ENSG00000100418			0.0069546	-0.36505	F
DGKI	ENSG00000157680	0.00541068	-0.985816			F	+++	up	Fisch
DHRSX	ENSG00000169084	1.16431e-10	0.67301	8.68682e-13	0.652509	M
DNAJC10	ENSG00000077232	0.00533257	0.406567			M		up	Fisch
EDIL3	ENSG00000164176	0.00169778	0.266057			M
EIF1AX	ENSG00000173674	3.19631e-13	-0.552189	2.45752e-18	-0.575348	F
EIF1AY	ENSG00000198692	0	8.51358	0	9.29012	M
EIF2S3	ENSG00000130741	7.87694e-05	-0.282212			F
EPS8	ENSG00000151491	0.00313899	0.269197			M		down	Fisch
FAM180A	ENSG00000189320	0.00236607	-0.772178			F
FOXA2	ENSG00000125798	0.00684323	0.841854			M		down	RAAK
FRMD6	ENSG00000139926	0.00711806	-0.317204			F		up	RAAK/Fu
FSTL3	ENSG00000070404	0.00803365	-0.479877			F		up	RAAK/Fu
GEMIN8	ENSG00000046647	0.000326481	-0.342477			F
GLG1	ENSG00000090863	0.00541068	0.240161			M
HSP90B1	ENSG00000166598	0.00974017	0.304038			M
IGF2BP2	ENSG00000073792	1.83003e-05	-0.549817	0.00140834	-0.382491	F		down	Fisch
IL15RA	ENSG00000134470	0.00638188	-0.656154			F	+++
ITFG1	ENSG00000129636	4.38389e-05	0.261954			M		up	Fisch
ITIH6	ENSG00000102313	0.00541068	0.751428			M	-
ITM2C	ENSG00000135916	0.00638188	0.257974			M	-
KDM5C	ENSG00000126012	1.09763e-26	-0.661269	3.64771e-12	-0.414984	F
KDM6A	ENSG00000147050	1.63134e-37	-0.692248	5.08722e-08	-0.372048	F	+
KIRREL3	ENSG00000149571	0.000143304	-0.639878	0.00328756	-0.685574	F
MAGT1	ENSG00000102158	0.000143304	0.349085			M
MAP2K3	ENSG00000034152	0.00638188	-0.428132			F	+	up	RAAK
MAP7D2	ENSG00000184368	3.57525e-07	-1.42366			F
MBL2	ENSG00000165471	0.00628738	1.44049			M
MEF2C	ENSG00000081189	0.00709435	0.472558			M	-	down	RAAK
MFAP3L	ENSG00000198948	0.00115348	0.514115			M	-	up	Fisch
NLGN4Y	ENSG00000165246	2.98726e-189	8.20638			M
OFD1	ENSG00000046651	0.000223122	-0.273463	0.000412459	-0.297045	F		down	Fisch
OPHN1	ENSG00000079482	0.00384523	0.353743			M	-	down	Fu
PAK3	ENSG00000077264	6.61916e-06	0.977972	0.00530141	0.773804	M		down	Fisch
PALM2-AKAP2	ENSG00000157654	0.00789136	-0.628543			F	+
PAWR	ENSG00000177425	0.00313421	-0.530755			F
PDIA3	ENSG00000167004	0.00260127	0.341484			M
PDIA6	ENSG00000143870	0.00541068	0.302838			M
PDPN	ENSG00000162493	0.00490852	0.37265			M	+	down/up	RAAK/Fisch
PIGK	ENSG00000142892	0.00161754	0.342432			M		up	Fisch
PNPLA4	ENSG00000006757			0.00103276	-0.361901	F
POGLUT3	ENSG00000178202	0.0015434	0.435759			M
PRKX	ENSG00000183943	1.64965e-16	1.23046	1.18267e-06	0.870204	M		up	Fu
PRKY	ENSG00000099725	0	7.40618	0	6.60675	M
PRUNE2	ENSG00000106772			0.00111533	0.586531	M	-
PUDP	ENSG00000130021	1.55107e-27	-0.710229	3.83291e-15	-0.614359	F
PVR	ENSG00000073008	1.72441e-06	-0.792984			F		down	Fisch
RARRES2	ENSG00000106538	0.00367062	-0.81022	0.00409284	-0.71955	F		down	RAAK
REPS2	ENSG00000169891	0.00541068	0.460041			M
RGS5	ENSG00000143248			0.00137938	1.40531	M	+
RPS4X	ENSG00000198034	3.18277e-21	-0.649532	6.08391e-12	-0.55642	F
SEC11C	ENSG00000166562	0.00169778	0.56441			M
SERPINE2	ENSG00000135919			0.00202862	0.249584	M	+++	up	RAAK/Fisch
SLC2A13	ENSG00000151229	0.00803365	0.229701			M
SMAGP	ENSG00000170545	0.00580601	-0.455969			F
SMC1A	ENSG00000072501	0.000223587	-0.321632	0.00121142	-0.356818	F
SP6	ENSG00000189120	0.00444034	-0.642895			F	+++
STT3A	ENSG00000134910	0.00100295	0.323395			M
STT3B	ENSG00000163527	0.00445569	0.200316			M		up	RAAK
SUPV3L1	ENSG00000156502	0.00924194	-0.1643			F		down	RAAK/Fisch
SYAP1	ENSG00000169895	1.9652e-15	-0.439118	1.18267e-06	-0.286433	F
TBL1Y	ENSG00000092377	3.50995e-28	6.61242	1.97207e-37	10.8287	M
TENT5A	ENSG00000112773	0.000268065	0.392912			M
TM9SF2	ENSG00000125304	0.00026356	0.29439			M		up	Fisch
TM9SF3	ENSG00000077147	0.00638188	0.208823			M
TMED10	ENSG00000170348	0.000124226	0.395726			M
TMEM206	ENSG00000065600			0.00065367	-0.5103	F		up	Fu
TMSB4Y	ENSG00000154620	1.07016e-42	9.01752	3.92437e-36	8.4434	M
TNFRSF12A	ENSG00000006327	0.00381023	-0.847328			F		up	RAAK/Fu
TOB1	ENSG00000141232			0.0069546	0.28017	M		down	Fisch/Fu
TOX	ENSG00000198846	0.00445569	0.989469			M	---
TRAPPC2	ENSG00000196459	3.2964e-17	-0.487134	3.8835e-08	-0.3689	F
TTC3	ENSG00000182670	0.00803365	0.299062			M
TTC7A	ENSG00000068724	0.00638188	-0.264168			F
TXLNG	ENSG00000086712	2.46392e-12	-0.493342	1.17483e-10	-0.440244	F		down	Fisch
TXLNGY	ENSG00000131002			1.28655e-245	9.79595	M
UBA1	ENSG00000130985	2.7416e-05	-0.30621	0.00185635	-0.235769	F
UPP1	ENSG00000183696	0.00692303	-0.840765			F		down	Fisch
USP9Y	ENSG00000114374			0	7.57299	M
VPS4A	ENSG00000132612	0.00384523	-0.157762			F
WNT9A	ENSG00000143816	0.000733536	-1.12392			F
ZBED1	ENSG00000214717	9.64444e-09	0.627597	4.74676e-12	0.679018	M		up	Fu
ZFX	ENSG00000005889	6.91179e-14	-0.492701	1.40187e-08	-0.42998	F
ZFY	ENSG00000067646	0	6.93803	0	6.89613	M
ZNF710	ENSG00000140548	0.00115348	-0.440363			F
ZRSR2	ENSG00000169249	3.36507e-13	-0.497652	3.19782e-15	-0.533548	F
