## Supplemental Table S5 for "Response eQTLs, chromatin accessibility, and 3D chromatin structure in chondrocytes provide mechanistic insight into osteoarthritis risk"

### Sheet: Sheet1
symbol	gene_id	age_padj_PBS	age_padj_FNF	Change with age	FNF response	Change with OA	OA study
ABI3BP	ENSG00000154175		0.0172588	down	+	up	RAAK
AC004151.1	ENSG00000180448	0.00969738	0.000192521	up
AC004551.1	ENSG00000089127	0.0151617		down	+++
AC068831.7	ENSG00000284946		0.0185	down
ACOX1	ENSG00000161533		0.0172588	up
ADGRD1	ENSG00000111452		0.0312537	up	-
ADGRF5	ENSG00000069122	0.0332833	0.0245998	down
ADGRL1	ENSG00000072071	0.000839468	0.00519123	down	-
AHRR	ENSG00000063438	0.00159606		up
ALDH3A2	ENSG00000072210		0.00553862	down		down	Fisch
ALPL	ENSG00000162551		0.0197203	down	-	up	Fisch/Fu
ALX1	ENSG00000180318	1.95068e-08		up
AP002956.1	ENSG00000076706	0.00722238	0.00595182	down
APLN	ENSG00000171388		0.0245246	down		down/up	Fisch/Fu
AREG	ENSG00000109321		0.0245246	up	+++
ARFGEF3	ENSG00000112379	0.0476775		up	+
AZGP1	ENSG00000160862		0.0480732	up
BASP1	ENSG00000176788		0.00820962	down		up	Fisch/Fu
BCL6B	ENSG00000161940	0.00969738		down		up	Fu
BMPER	ENSG00000164619	0.0423826		down
BMPR1B	ENSG00000138696	0.00270849		up	+++
C7	ENSG00000112936	0.0337951		up	---
CADM4	ENSG00000105767	0.0179627		down
CAMKK2	ENSG00000110931	0.000839468		down		up	Fisch
CAP2	ENSG00000112186		0.00892996	down		up	Fisch
CAPN6	ENSG00000077274		4.79737e-05	down	---
CCNA1	ENSG00000133101		0.0189648	up	+++
CCSER1	ENSG00000184305	0.0158726		up
CD163	ENSG00000177575	0.00969738		down	-	up	Fisch/Fu
CD200	ENSG00000091972		0.0381378	up	+
CDH11	ENSG00000140937		0.0343934	up		up	Fisch/Fu
CDKN2A	ENSG00000147889	5.51594e-05	0.00437727	up
CDRT1	ENSG00000241322		0.0122973	down	+++
CLIP4	ENSG00000115295		0.0353277	down
CLSTN2	ENSG00000158258	0.0240096	0.0437378	down
CLVS2	ENSG00000146352	0.036999		up	-
COL21A1	ENSG00000124749		0.0106747	down	---	up	Fu
CRB1	ENSG00000134376	0.00320457		up	-	down	Fu
CREB3L1	ENSG00000157613	0.0446008		down	-	up	Fu
CTSF	ENSG00000174080		0.0166486	down		down	RAAK
CTSV	ENSG00000136943	0.000634088		down
CWC22	ENSG00000163510	0.0441296		down
CXCL14	ENSG00000145824	0.0255759		up	---	up	RAAK/Fisch
CYBB	ENSG00000165168	0.0255568		down		up	Fisch
CYTH3	ENSG00000008256	0.0345562		down		up	Fu
DAB2	ENSG00000153071	0.00513214		down	-	up	Fisch
DCLK2	ENSG00000170390		0.0361707	down
DIRAS1	ENSG00000176490	0.000839468	0.0018421	down		up	Fisch
DLG4	ENSG00000132535		0.00537106	down
DLGAP1	ENSG00000170579		0.0487613	down	+	down	Fisch
DSC3	ENSG00000134762		0.0318319	up	-
EDA2R	ENSG00000131080	0.000201769		up		up	Fisch/Fu
ELOVL4	ENSG00000118402		0.00459832	down		up	Fisch
ENPP4	ENSG00000001561		0.0051825	up
ENPP5	ENSG00000112796	2.33513e-05	0.00537864	up	---
EPHA3	ENSG00000044524	4.16708e-12	3.08148e-06	up	---	up	Fu
EXOC6B	ENSG00000144036	0.04173		down
EYA4	ENSG00000112319		4.79737e-05	up
F2R	ENSG00000181104	0.00217748		up	---	up	Fu
F2RL2	ENSG00000164220	0.0387016		up	+++
FAM102B	ENSG00000162636	0.000117849	0.00180886	down
FAM129C	ENSG00000167483		0.0480732	up
FAM136A	ENSG00000035141		0.0436674	down		up	Fisch
FAM222A	ENSG00000139438		0.0116816	up	+++	down	Fisch/Fu
FBLN2	ENSG00000163520	0.0302656	0.00787592	down		up	RAAK
FGD1	ENSG00000102302		0.0480732	down		up	Fisch
FGF13	ENSG00000129682		0.00619806	up	+
FHL2	ENSG00000115641		0.0185	down		up	RAAK
FMN1	ENSG00000248905		0.0480732	up		down	Fu
FMNL2	ENSG00000157827	0.0390182		down		up	Fu
FST	ENSG00000134363	0.000413302	0.000948246	up		down	RAAK/Fisch/Fu
GABRB2	ENSG00000145864	0.00232664	4.1371e-05	up
GALNT13	ENSG00000144278		0.00537106	up	+
GALNT16	ENSG00000100626		0.0353277	down	-
GJC1	ENSG00000182963	0.043951		down	+
GLB1L2	ENSG00000149328	0.0327442		up
GMDS	ENSG00000112699		0.00519123	down		down	RAAK
GPC5	ENSG00000179399	5.51594e-05	4.74626e-05	up		down/up	RAAK/Fisch
GPNMB	ENSG00000136235		0.0449064	down	-	up	Fu
GPR158	ENSG00000151025	0.0179627		down	+
GPR63	ENSG00000112218	0.0317541		up
GRB10	ENSG00000106070	0.0329252		down		up	RAAK/Fu
GRIA2	ENSG00000120251	0.00242733		up	---	up	RAAK/Fisch
GRIK5	ENSG00000105737	0.0105981	0.00618229	down		down	Fisch
HEY1	ENSG00000164683		9.65715e-07	up
HNF4G	ENSG00000164749		0.0415548	up
HS3ST3B1	ENSG00000125430		0.0018421	up	+	down	Fu
HS6ST2	ENSG00000171004	0.00330456		down
IDO2	ENSG00000188676	1.6563e-54	2.91329e-38	down/up
IFI44L	ENSG00000137959	0.01899		down	+++
IFI6	ENSG00000126709	0.0058168		down	+++
IFIT2	ENSG00000119922	0.0323773		down	+
IL7	ENSG00000104432	0.00385196		up
IRS1	ENSG00000169047		0.0217533	down	-	down	RAAK
ISG15	ENSG00000187608	0.0302656		down	+++	up	Fu
KCNH8	ENSG00000183960		0.0078155	up	+++
KIAA1211	ENSG00000109265	0.00892723	0.00452594	down
KIF3C	ENSG00000084731		0.0480732	down	-
KIFAP3	ENSG00000075945	0.021079		down
KLHDC8B	ENSG00000185909	0.00176796	2.89359e-05	down
KREMEN1	ENSG00000183762	0.0121519		down	+
KYNU	ENSG00000115919		0.00459832	up	+++
LASP1	ENSG00000002834	0.0420337		down		up	Fisch/Fu
LGR4	ENSG00000205213		3.19525e-05	down		up	Fisch
LHFPL1	ENSG00000182508	0.0285275		up	---
LRRC75A	ENSG00000181350		0.0172588	down
LSR	ENSG00000105699	4.6659e-08	3.00011e-07	up
LTF	ENSG00000012223	0.0339963		up
MBL2	ENSG00000165471	0.00513214		up
MEIS1	ENSG00000143995		0.0387517	down	+++	down	Fisch
MEIS2	ENSG00000134138	0.00477688		up		down	Fisch
MEST	ENSG00000106484		0.0217136	down	---	up	Fisch
MGAT3	ENSG00000128268	0.0119002		down		up	Fu
MGAT4C	ENSG00000182050		0.00349404	up
MPEG1	ENSG00000197629	0.0314108		down	---
MSH2	ENSG00000095002		0.0141279	down
MT1G	ENSG00000125144		0.0381378	up		up	RAAK/Fisch
MT1H	ENSG00000205358	0.00996505	0.00426849	up		up	RAAK
MTCO1P12	ENSG00000237973	9.26034e-10	3.80083e-10	down
MTSS1	ENSG00000170873	0.0121519		up	+	up	Fu
NBPF20	ENSG00000162825		0.0270391	up
NES	ENSG00000132688		0.0231745	down		up	Fu
NFE2L3	ENSG00000050344		0.000187858	down		down	Fu
NPTX2	ENSG00000106236	0.0329252	0.00146881	up		up	RAAK/Fisch/Fu
NR6A1	ENSG00000148200	0.0478518	0.0488895	up
NYNRIN	ENSG00000205978	0.000839468	0.0173165	down	-
OASL	ENSG00000135114	0.00445627		down	+++
OR2T12	ENSG00000177201		0.0480732	up
OSR1	ENSG00000143867		0.0283663	down	---
PAPPA	ENSG00000182752	0.0112516		up	+++	up	RAAK
PAX9	ENSG00000198807	0.00330456		up
PCDH10	ENSG00000138650		0.00459832	up		down	Fisch
PCDH11X	ENSG00000102290	3.83502e-06	3.19525e-05	up	+	down	Fu
PCDH17	ENSG00000118946	0.000140788	0.00509173	up		down	Fisch
PCDH20	ENSG00000280165	2.33513e-05		up
PDE4A	ENSG00000065989		0.00305644	down
PDZRN4	ENSG00000165966	0.0479937		up	---	down	Fisch
PEX5L	ENSG00000114757	4.88298e-07	0.000133058	up
PGF	ENSG00000119630		0.00718327	down		down/up	Fisch/Fu
PIK3R1	ENSG00000145675		0.0172588	up	---	down	RAAK
PINK1	ENSG00000158828		0.00540463	down
PLAG1	ENSG00000181690	0.00536752		up
PLCH1	ENSG00000114805	0.0021023		up		down	Fu
PLEKHM3	ENSG00000178385	0.0119565		down
PLXDC1	ENSG00000161381	0.0444899		down		up	Fisch/Fu
PXDN	ENSG00000130508		0.0228806	down		up	RAAK/Fisch
RAB15	ENSG00000139998	0.0226427	0.0141279	down		up	Fisch
RADIL	ENSG00000157927	0.0345562		down		down	Fisch/Fu
RASA4CP	ENSG00000228903	0.000839468		down
RASGRF2	ENSG00000113319	0.0348889		up	-
RBM11	ENSG00000185272	0.000140788	0.000432369	up
RGS5	ENSG00000143248		0.0293606	up	+
RHBDL3	ENSG00000141314	0.0252332		down	+++
RIC1	ENSG00000107036		0.0034436	down
RNF128	ENSG00000133135	0.00445627		up
RORB	ENSG00000198963		0.0480732	up	+
RYR1	ENSG00000196218	0.0200518		down	-
SAA2	ENSG00000134339	0.00554095		up	+++
SATB2	ENSG00000119042	0.00176796		up
SBSPON	ENSG00000164764	0.0121519		down	---	up	Fisch
SCGB3A2	ENSG00000164265	0.0252441	0.00417586	up
SEPT6	ENSG00000125354		0.0116816	down		up	Fisch
SHISA2	ENSG00000180730		0.0217136	down
SLC5A3	ENSG00000198743		0.0437378	down
SLC6A10P	ENSG00000214617	7.468e-05	0.0286275	up
SLC6A15	ENSG00000072041	0.0352016	0.00355757	up	-
SLC9A3R1	ENSG00000109062		0.0394627	down		down	Fisch
SLPI	ENSG00000124107	0.0034963	0.00787592	up		down	RAAK
SMARCD2	ENSG00000108604		0.0185	down
SPAG6	ENSG00000077327	0.0136202	0.00452594	up
SPATA17	ENSG00000162814	0.042147		up
STAC	ENSG00000144681	2.33513e-05		up	-
STOX2	ENSG00000173320	0.0441296		down
SULT1C2	ENSG00000198203	0.0112705	0.0437378	up
SULT1C2P1	ENSG00000237223		0.0182154	up	+
SYT13	ENSG00000019505	0.0274354	0.0189648	down	-	up	Fisch
SYT9	ENSG00000170743		1.87335e-06	down	-	down	Fu
TASP1	ENSG00000089123	0.030128		down	-	up	Fisch
TGFBR1	ENSG00000106799		0.0345017	down		up	Fisch
THBS4	ENSG00000113296		0.0189648	down		down	RAAK
TLR10	ENSG00000174123		0.0432706	up
TMEM108	ENSG00000144868	0.0345562		up	-
TMEM255A	ENSG00000125355	0.000613921		up	-	down	Fu
TP63	ENSG00000073282		0.0474502	up	+++
TRDC	ENSG00000211829	0.0142847		up
TRIM32	ENSG00000119401		0.0491971	down
TRPV2	ENSG00000187688	0.0236444		down		up	Fisch/Fu
TUBA1A	ENSG00000167552	0.0023216		down	-	up	RAAK/Fisch/Fu
VN1R1	ENSG00000178201	0.0320758		up
ZC3H12C	ENSG00000149289		0.00298246	up	+
ZFHX4	ENSG00000091656		0.000133058	up	-
ZIC1	ENSG00000152977	1.32354e-08	5.65025e-06	up	-	up	Fu
ZIC4	ENSG00000174963	6.18015e-10	0.000138173	up		up	Fu
ZNF229	ENSG00000278318		0.0341018	up
ZNF415	ENSG00000170954		0.00383017	down		up	Fu
ZNF518B	ENSG00000178163	7.83436e-06	7.01874e-06	down
