## Supplemental Table S6 for "Response eQTLs, chromatin accessibility, and 3D chromatin structure in chondrocytes provide mechanistic insight into osteoarthritis risk"

### Sheet: GO Terms - Up with Age
TermID	Term	parentTermID	parentTerm	Enrichment	-log10pval	Genes in Term	Target Genes in Term	Fraction of Targets in Term	Total Target Genes	Total Genes	Gene Symbols
GO:0009887	animal organ morphogenesis	GO:0009887	animal organ morphogenesis	3.9736e-05	4.40082	953	15	0.174419	86	18054	LTF,PAX9,TP63,CRB1,AREG,SATB2,ZIC1,ALX1,HEY1,FMN1,PLAG1,IL7,MBL2,RORB,BMPR1B
GO:0007156	homophilic cell adhesion via plasma membrane adhesion molecules	GO:0007156	homophilic cell adhesion via plasma membrane adhesion molecules	0.000146082	3.8354	167	6	0.0697674	86	18054	PCDH17,DSC3,PCDH11X,PCDH20,CDH11,PCDH10
GO:0098742	cell-cell adhesion via plasma-membrane adhesion molecules	GO:0007156	homophilic cell adhesion via plasma membrane adhesion molecules	0.00021475	3.66807	255	7	0.0813953	86	18054	PCDH20,CDH11,PCDH10,PCDH11X,CRB1,DSC3,PCDH17
GO:0019441	tryptophan catabolic process to kynurenine	GO:0019441	tryptophan catabolic process to kynurenine	0.000222202	3.65325	5	2	0.0232558	86	18054	KYNU,IDO2
GO:0009653	anatomical structure morphogenesis	GO:0009887	animal organ morphogenesis	0.000283715	3.54712	2114	22	0.255814	86	18054	TP63,CRB1,EPHA3,ZIC1,FMN1,MTSS1,MBL2,RORB,LTF,PAX9,SATB2,AREG,PIK3R1,ALX1,HEY1,CDH11,EYA4,PLAG1,IL7,TMEM108,BMPR1B,F2R
GO:0034354	'de novo' NAD biosynthetic process from tryptophan	GO:0034627	'de novo' NAD biosynthetic process	0.00033227	3.47851	6	2	0.0232558	86	18054	KYNU,IDO2
GO:0034627	'de novo' NAD biosynthetic process	GO:0034627	'de novo' NAD biosynthetic process	0.00033227	3.47851	6	2	0.0232558	86	18054	IDO2,KYNU
GO:0045667	regulation of osteoblast differentiation	GO:0045667	regulation of osteoblast differentiation	0.00033893	3.46989	126	5	0.0581395	86	18054	RORB,AREG,BMPR1B,LTF,TP63
GO:0070493	thrombin-activated receptor signaling pathway	GO:0070493	thrombin-activated receptor signaling pathway	0.000790063	3.10234	9	2	0.0232558	86	18054	F2R,F2RL2
GO:0048705	skeletal system morphogenesis	GO:0009887	animal organ morphogenesis	0.000920834	3.03582	236	6	0.0697674	86	18054	SATB2,BMPR1B,MBL2,FMN1,ALX1,LTF
GO:0006569	tryptophan catabolic process	GO:0019441	tryptophan catabolic process to kynurenine	0.000984522	3.00677	10	2	0.0232558	86	18054	KYNU,IDO2
GO:0042436	indole-containing compound catabolic process	GO:0019441	tryptophan catabolic process to kynurenine	0.000984522	3.00677	10	2	0.0232558	86	18054	KYNU,IDO2
GO:0070189	kynurenine metabolic process	GO:0070189	kynurenine metabolic process	0.00119958	2.92097	11	2	0.0232558	86	18054	IDO2,KYNU
GO:0006568	tryptophan metabolic process	GO:0019441	tryptophan catabolic process to kynurenine	0.00143505	2.84313	12	2	0.0232558	86	18054	IDO2,KYNU
GO:0010838	positive regulation of keratinocyte proliferation	GO:0010838	positive regulation of keratinocyte proliferation	0.00169072	2.77193	13	2	0.0232558	86	18054	AREG,TP63
GO:0048869	cellular developmental process	GO:0009887	animal organ morphogenesis	0.00181838	2.74032	3769	30	0.348837	86	18054	HNF4G,MBL2,LSR,RORB,MTSS1,FST,MT1G,ZIC1,FGF13,EPHA3,CRB1,SPAG6,TP63,CDKN2A,TMEM108,BMPR1B,IL7,DSC3,CDH11,PLAG1,ALX1,GABRB2,HEY1,NPTX2,SATB2,AREG,RBM11,PIK3R1,PLEKHM3,EDA2R
GO:1905475	regulation of protein localization to membrane	GO:1905475	regulation of protein localization to membrane	0.00199847	2.6993	187	5	0.0581395	86	18054	TP63,STAC,EPHA3,GPC5,PIK3R1
GO:1990169	stress response to copper ion	GO:0010273	detoxification of copper ion	0.00226193	2.64552	15	2	0.0232558	86	18054	MT1G,MT1H
GO:0010273	detoxification of copper ion	GO:0010273	detoxification of copper ion	0.00226193	2.64552	15	2	0.0232558	86	18054	MT1H,MT1G
GO:0001501	skeletal system development	GO:0009887	animal organ morphogenesis	0.00228665	2.6408	489	8	0.0930233	86	18054	SATB2,TP63,LTF,BMPR1B,MBL2,FMN1,CDH11,ALX1
GO:0048513	animal organ development	GO:0009887	animal organ morphogenesis	0.00229395	2.63942	3131	26	0.302326	86	18054	PAX9,LTF,PIK3R1,AREG,SATB2,PLAG1,HEY1,GABRB2,ALX1,BMPR1B,CXCL14,TMEM108,DSC3,IL7,TP63,ZIC1,CRB1,FGF13,MTSS1,FMN1,FST,MT1G,MEIS2,LSR,RORB,MBL2
GO:1903078	positive regulation of protein localization to plasma membrane	GO:1905475	regulation of protein localization to membrane	0.00241113	2.61778	56	3	0.0348837	86	18054	STAC,EPHA3,PIK3R1
GO:0098609	cell-cell adhesion	GO:0007156	homophilic cell adhesion via plasma membrane adhesion molecules	0.00249624	2.60271	496	8	0.0930233	86	18054	CD200,CRB1,PCDH10,PCDH20,CDH11,PCDH17,PCDH11X,DSC3
GO:0001952	regulation of cell-matrix adhesion	GO:0007156	homophilic cell adhesion via plasma membrane adhesion molecules	0.00251363	2.5997	119	4	0.0465116	86	18054	EPHA3,PIK3R1,CDKN2A,FMN1
GO:0032502	developmental process	GO:0009887	animal organ morphogenesis	0.00256637	2.59068	5697	40	0.465116	86	18054	ZIC1,FGF13,SPAG6,TP63,KYNU,MEIS2,PCDH17,RORB,MBL2,MTSS1,MT1G,PIK3R1,AREG,PAX9,EDA2R,LTF,BMPR1B,IL7,PLAG1,EYA4,CDH11,HEY1,GABRB2,EPHA3,CRB1,CDKN2A,HNF4G,LSR,FST,FMN1,RBM11,SATB2,PLEKHM3,CXCL14,F2R,TMEM108,DSC3,ZIC4,NPTX2,ALX1
GO:0030154	cell differentiation	GO:0009887	animal organ morphogenesis	0.00257632	2.589	3675	29	0.337209	86	18054	HEY1,NPTX2,GABRB2,ALX1,PLAG1,CDH11,DSC3,IL7,BMPR1B,TMEM108,EDA2R,PLEKHM3,RBM11,PIK3R1,SATB2,AREG,MT1G,FST,MTSS1,RORB,LSR,MBL2,HNF4G,SPAG6,TP63,EPHA3,CRB1,FGF13,ZIC1
GO:0051923	sulfation	GO:0051923	sulfation	0.00257708	2.58887	16	2	0.0232558	86	18054	HS3ST3B1,SULT1C2
GO:1905477	positive regulation of protein localization to membrane	GO:1905475	regulation of protein localization to membrane	0.00275057	2.56058	122	4	0.0465116	86	18054	TP63,PIK3R1,EPHA3,STAC
GO:0030278	regulation of ossification	GO:0045667	regulation of osteoblast differentiation	0.00285194	2.54486	203	5	0.0581395	86	18054	AREG,BMPR1B,RORB,TP63,LTF
GO:0061687	detoxification of inorganic compound	GO:0061687	detoxification of inorganic compound	0.00291167	2.53586	17	2	0.0232558	86	18054	MT1H,MT1G
GO:0097501	stress response to metal ion	GO:0010273	detoxification of copper ion	0.00291167	2.53586	17	2	0.0232558	86	18054	MT1G,MT1H
GO:0006586	indolalkylamine metabolic process	GO:0019441	tryptophan catabolic process to kynurenine	0.00291167	2.53586	17	2	0.0232558	86	18054	IDO2,KYNU
GO:0048856	anatomical structure development	GO:0009887	animal organ morphogenesis	0.00294443	2.531	5354	38	0.44186	86	18054	LSR,HNF4G,FMN1,FST,EPHA3,CRB1,DSC3,TMEM108,CXCL14,F2R,ALX1,NPTX2,ZIC4,SATB2,RBM11,PLEKHM3,MBL2,PCDH17,RORB,MEIS2,MT1G,MTSS1,FGF13,ZIC1,TP63,SPAG6,IL7,BMPR1B,GABRB2,HEY1,CDH11,PLAG1,EYA4,AREG,PIK3R1,LTF,EDA2R,PAX9
GO:1904377	positive regulation of protein localization to cell periphery	GO:1905475	regulation of protein localization to membrane	0.00337249	2.47205	63	3	0.0348837	86	18054	STAC,EPHA3,PIK3R1
GO:0045669	positive regulation of osteoblast differentiation	GO:0045667	regulation of osteoblast differentiation	0.00352628	2.45268	64	3	0.0348837	86	18054	BMPR1B,LTF,TP63
GO:0009308	amine metabolic process	GO:0009308	amine metabolic process	0.0038466	2.41492	66	3	0.0348837	86	18054	SULT1C2,IDO2,KYNU
GO:0006959	humoral immune response	GO:0006959	humoral immune response	0.00394285	2.40419	219	5	0.0581395	86	18054	LTF,IL7,MBL2,SLPI,C7
GO:0048468	cell development	GO:0009887	animal organ morphogenesis	0.00398185	2.39991	1628	16	0.186047	86	18054	TP63,SPAG6,CRB1,EPHA3,MBL2,RORB,LSR,SATB2,AREG,PIK3R1,CDH11,ALX1,GABRB2,NPTX2,TMEM108,BMPR1B
GO:0001502	cartilage condensation	GO:0001502	cartilage condensation	0.00403025	2.39467	20	2	0.0232558	86	18054	ALX1,BMPR1B
GO:0007155	cell adhesion	GO:0007156	homophilic cell adhesion via plasma membrane adhesion molecules	0.00410064	2.38715	917	11	0.127907	86	18054	CD200,EPHA3,CRB1,PCDH10,CDH11,PCDH20,MTSS1,PCDH11X,PCDH17,DSC3,AZGP1
GO:0045944	positive regulation of transcription by RNA polymerase II	GO:0045944	positive regulation of transcription by RNA polymerase II	0.00428412	2.36814	1199	13	0.151163	86	18054	BMPR1B,HNF4G,MEIS2,RORB,NR6A1,PLAG1,HEY1,ALX1,PIK3R1,ZIC1,SATB2,PAX9,TP63
GO:0032501	multicellular organismal process	GO:0032501	multicellular organismal process	0.00443013	2.35358	6841	45	0.523256	86	18054	LSR,FMN1,FST,ENPP4,EPHA3,CRB1,TMEM108,F2R,CXCL14,STAC,DSC3,ZIC4,ALX1,NPTX2,SATB2,RBM11,MEIS2,MBL2,OR2T12,NR6A1,PCDH17,RORB,MTSS1,MT1G,ZIC1,FGF13,CCNA1,F2RL2,TP63,SPAG6,PAPPA,AZGP1,BMPR1B,IL7,ACOX1,CDH11,EYA4,PLAG1,GABRB2,HEY1,AREG,PIK3R1,PAX9,LTF,EDA2R
GO:0098743	cell aggregation	GO:0001502	cartilage condensation	0.00444076	2.35254	21	2	0.0232558	86	18054	ALX1,BMPR1B
GO:0009310	amine catabolic process	GO:0009308	amine metabolic process	0.00444076	2.35254	21	2	0.0232558	86	18054	KYNU,IDO2
GO:0042402	cellular biogenic amine catabolic process	GO:0009308	amine metabolic process	0.00444076	2.35254	21	2	0.0232558	86	18054	KYNU,IDO2
GO:0048666	neuron development	GO:0009887	animal organ morphogenesis	0.00461939	2.33542	799	10	0.116279	86	18054	PIK3R1,AREG,CRB1,EPHA3,CDH11,NPTX2,GABRB2,BMPR1B,TMEM108,RORB
GO:0010481	epidermal cell division	GO:0010481	epidermal cell division	0.00476349	2.32207	1	1	0.0116279	86	18054	TP63
GO:1904071	presynaptic active zone assembly	GO:1904274	tricellular tight junction assembly	0.00476349	2.32207	1	1	0.0116279	86	18054	PCDH17
GO:0007499	ectoderm and mesoderm interaction	GO:0007499	ectoderm and mesoderm interaction	0.00476349	2.32207	1	1	0.0116279	86	18054	TP63
GO:0060598	dichotomous subdivision of terminal units involved in mammary gland duct morphogenesis	GO:0060598	dichotomous subdivision of terminal units involved in mammary gland duct morphogenesis	0.00476349	2.32207	1	1	0.0116279	86	18054	AREG
GO:1904274	tricellular tight junction assembly	GO:1904274	tricellular tight junction assembly	0.00476349	2.32207	1	1	0.0116279	86	18054	LSR
GO:0150072	positive regulation of arginase activity	GO:0150070	regulation of arginase activity	0.00476349	2.32207	1	1	0.0116279	86	18054	CD200
GO:1900159	positive regulation of bone mineralization involved in bone maturation	GO:0045667	regulation of osteoblast differentiation	0.00476349	2.32207	1	1	0.0116279	86	18054	LTF
GO:0150070	regulation of arginase activity	GO:0150070	regulation of arginase activity	0.00476349	2.32207	1	1	0.0116279	86	18054	CD200
GO:0034516	response to vitamin B6	GO:0034516	response to vitamin B6	0.00476349	2.32207	1	1	0.0116279	86	18054	KYNU
GO:1900134	negative regulation of renin secretion into blood stream	GO:1905475	regulation of protein localization to membrane	0.00476349	2.32207	1	1	0.0116279	86	18054	F2R
GO:2000308	negative regulation of tumor necrosis factor (ligand) superfamily member 11 production	GO:2000308	negative regulation of tumor necrosis factor (ligand) superfamily member 11 production	0.00476349	2.32207	1	1	0.0116279	86	18054	LTF
GO:0071294	cellular response to zinc ion	GO:0010273	detoxification of copper ion	0.00531714	2.27432	23	2	0.0232558	86	18054	MT1G,MT1H
GO:0035107	appendage morphogenesis	GO:0009887	animal organ morphogenesis	0.00547469	2.26164	148	4	0.0465116	86	18054	ALX1,FMN1,TP63,BMPR1B
GO:0035108	limb morphogenesis	GO:0009887	animal organ morphogenesis	0.00547469	2.26164	148	4	0.0465116	86	18054	FMN1,TP63,ALX1,BMPR1B
GO:0042430	indole-containing compound metabolic process	GO:0019441	tryptophan catabolic process to kynurenine	0.00578266	2.23787	24	2	0.0232558	86	18054	IDO2,KYNU
GO:0042537	benzene-containing compound metabolic process	GO:0070189	kynurenine metabolic process	0.00626615	2.203	25	2	0.0232558	86	18054	IDO2,KYNU
GO:0030194	positive regulation of blood coagulation	GO:1900048	positive regulation of hemostasis	0.00676744	2.16958	26	2	0.0232558	86	18054	ENPP4,F2R
GO:1900048	positive regulation of hemostasis	GO:1900048	positive regulation of hemostasis	0.00676744	2.16958	26	2	0.0232558	86	18054	F2R,ENPP4
GO:0030182	neuron differentiation	GO:0009887	animal organ morphogenesis	0.00695297	2.15783	985	11	0.127907	86	18054	EPHA3,CRB1,PIK3R1,AREG,SATB2,RORB,BMPR1B,TMEM108,NPTX2,GABRB2,CDH11
GO:0050820	positive regulation of coagulation	GO:0050820	positive regulation of coagulation	0.00728635	2.13749	27	2	0.0232558	86	18054	F2R,ENPP4
GO:0045671	negative regulation of osteoclast differentiation	GO:0045671	negative regulation of osteoclast differentiation	0.00728635	2.13749	27	2	0.0232558	86	18054	LTF,PIK3R1
GO:0009435	NAD biosynthetic process	GO:0034627	'de novo' NAD biosynthetic process	0.00782271	2.10664	28	2	0.0232558	86	18054	KYNU,IDO2
GO:0009074	aromatic amino acid family catabolic process	GO:0034627	'de novo' NAD biosynthetic process	0.00782271	2.10664	28	2	0.0232558	86	18054	IDO2,KYNU
GO:0035025	positive regulation of Rho protein signal transduction	GO:0045944	positive regulation of transcription by RNA polymerase II	0.00837634	2.07695	29	2	0.0232558	86	18054	F2RL2,F2R
GO:0071280	cellular response to copper ion	GO:0010273	detoxification of copper ion	0.00837634	2.07695	29	2	0.0232558	86	18054	MT1H,MT1G
GO:0045926	negative regulation of growth	GO:0060598	dichotomous subdivision of terminal units involved in mammary gland duct morphogenesis	0.00844033	2.07364	263	5	0.0581395	86	18054	MBL2,FGF13,MT1H,CDKN2A,MT1G
GO:1903508	positive regulation of nucleic acid-templated transcription	GO:0045944	positive regulation of transcription by RNA polymerase II	0.0088388	2.05361	1614	15	0.174419	86	18054	SATB2,ZIC1,PIK3R1,PAX9,TP63,NR6A1,RORB,MEIS2,BMPR1B,F2R,HNF4G,ALX1,ZFHX4,HEY1,PLAG1
GO:0051216	cartilage development	GO:0009887	animal organ morphogenesis	0.00885661	2.05273	170	4	0.0465116	86	18054	ALX1,MBL2,SATB2,BMPR1B
GO:1902680	positive regulation of RNA biosynthetic process	GO:0045944	positive regulation of transcription by RNA polymerase II	0.00888716	2.05124	1615	15	0.174419	86	18054	TP63,PAX9,SATB2,ZIC1,PIK3R1,ALX1,HEY1,ZFHX4,PLAG1,NR6A1,RORB,MEIS2,HNF4G,BMPR1B,F2R
GO:0048873	homeostasis of number of cells within a tissue	GO:0048873	homeostasis of number of cells within a tissue	0.00894708	2.04832	30	2	0.0232558	86	18054	IL7,F2R
GO:0048731	system development	GO:0009887	animal organ morphogenesis	0.00900727	2.04541	4365	31	0.360465	86	18054	FGF13,EPHA3,CRB1,ZIC1,TP63,MBL2,LSR,PCDH17,RORB,MEIS2,MT1G,MTSS1,FST,FMN1,AREG,SATB2,PIK3R1,LTF,PAX9,IL7,DSC3,TMEM108,BMPR1B,CXCL14,ALX1,GABRB2,NPTX2,HEY1,ZIC4,CDH11,PLAG1
GO:0045778	positive regulation of ossification	GO:0045667	regulation of osteoblast differentiation	0.00910065	2.04093	90	3	0.0348837	86	18054	BMPR1B,TP63,LTF
GO:0045638	negative regulation of myeloid cell differentiation	GO:0045671	negative regulation of osteoclast differentiation	0.00937899	2.02784	91	3	0.0348837	86	18054	LTF,MEIS2,PIK3R1
GO:1900191	negative regulation of single-species biofilm formation	GO:0001502	cartilage condensation	0.00950455	2.02207	2	1	0.0116279	86	18054	LTF
GO:0150074	positive regulation of protein-glutamine gamma-glutamyltransferase activity	GO:0150070	regulation of arginase activity	0.00950455	2.02207	2	1	0.0116279	86	18054	CD200
GO:0150073	regulation of protein-glutamine gamma-glutamyltransferase activity	GO:0150070	regulation of arginase activity	0.00950455	2.02207	2	1	0.0116279	86	18054	CD200
GO:0019442	tryptophan catabolic process to acetyl-CoA	GO:0034627	'de novo' NAD biosynthetic process	0.00950455	2.02207	2	1	0.0116279	86	18054	KYNU
GO:0072160	nephron tubule epithelial cell differentiation	GO:0060529	squamous basal epithelial stem cell differentiation involved in prostate gland acinus development	0.00950455	2.02207	2	1	0.0116279	86	18054	MTSS1
GO:0007529	establishment of synaptic specificity at neuromuscular junction	GO:1904274	tricellular tight junction assembly	0.00950455	2.02207	2	1	0.0116279	86	18054	F2R
GO:1900190	regulation of single-species biofilm formation	GO:0001502	cartilage condensation	0.00950455	2.02207	2	1	0.0116279	86	18054	LTF
GO:1904674	positive regulation of somatic stem cell population maintenance	GO:0050820	positive regulation of coagulation	0.00950455	2.02207	2	1	0.0116279	86	18054	TP63
GO:0061027	umbilical cord development	GO:0036304	umbilical cord morphogenesis	0.00950455	2.02207	2	1	0.0116279	86	18054	HEY1
GO:1900229	negative regulation of single-species biofilm formation in or on host organism	GO:0001502	cartilage condensation	0.00950455	2.02207	2	1	0.0116279	86	18054	LTF
GO:0097156	fasciculation of motor neuron axon	GO:0045671	negative regulation of osteoclast differentiation	0.00950455	2.02207	2	1	0.0116279	86	18054	EPHA3
GO:0036304	umbilical cord morphogenesis	GO:0036304	umbilical cord morphogenesis	0.00950455	2.02207	2	1	0.0116279	86	18054	HEY1
GO:1900228	regulation of single-species biofilm formation in or on host organism	GO:0001502	cartilage condensation	0.00950455	2.02207	2	1	0.0116279	86	18054	LTF
GO:0060529	squamous basal epithelial stem cell differentiation involved in prostate gland acinus development	GO:0060529	squamous basal epithelial stem cell differentiation involved in prostate gland acinus development	0.00950455	2.02207	2	1	0.0116279	86	18054	TP63
GO:0019359	nicotinamide nucleotide biosynthetic process	GO:0034627	'de novo' NAD biosynthetic process	0.00953474	2.02069	31	2	0.0232558	86	18054	KYNU,IDO2
GO:0019363	pyridine nucleotide biosynthetic process	GO:0034627	'de novo' NAD biosynthetic process	0.00953474	2.02069	31	2	0.0232558	86	18054	KYNU,IDO2
GO:0051482	positive regulation of cytosolic calcium ion concentration involved in phospholipase C-activating G protein-coupled signaling pathway	GO:0070493	thrombin-activated receptor signaling pathway	0.00953474	2.02069	31	2	0.0232558	86	18054	F2RL2,F2R
GO:0045596	negative regulation of cell differentiation	GO:0045671	negative regulation of osteoclast differentiation	0.00978543	2.00942	756	9	0.104651	86	18054	FGF13,AREG,PIK3R1,LTF,TP63,RORB,MEIS2,CXCL14,HEY1
GO:0001228	DNA-binding transcription activator activity, RNA polymerase II-specific			4.35316e-05		438	10	0.116279	86	18054	RORB,NR6A1,HNF4G,MEIS2,ALX1,PLAG1,ZIC1,SATB2,PAX9,TP63
GO:0015057	thrombin-activated receptor activity			0.000222202		5	2	0.0232558	86	18054	F2RL2,F2R
GO:0046218	indolalkylamine catabolic process			0.000984522		10	2	0.0232558	86	18054	IDO2,KYNU
GO:0003707	steroid hormone receptor activity			0.00194878		52	3	0.0348837	86	18054	HNF4G,RORB,NR6A1
GO:0022610	biological adhesion			0.00434131		924	11	0.127907	86	18054	AZGP1,DSC3,PCDH17,PCDH11X,PCDH20,MTSS1,CDH11,PCDH10,EPHA3,CRB1,CD200
GO:0033214	siderophore-dependent iron import into cell			0.00476349		1	1	0.0116279	86	18054	LTF
GO:0034166	toll-like receptor 10 signaling pathway			0.00476349		1	1	0.0116279	86	18054	TLR10
GO:0045893	positive regulation of transcription, DNA-templated			0.00543645		1529	15	0.174419	86	18054	RORB,NR6A1,F2R,BMPR1B,HNF4G,MEIS2,HEY1,ZFHX4,ALX1,PLAG1,PIK3R1,ZIC1,SATB2,TP63,PAX9
GO:0038102	activin receptor antagonist activity			0.00950455		2	1	0.0116279	86	18054	FST

### Sheet: GO Terms - Down with Age
TermID	Term	parentTermID	parentTerm	Enrichment	-log10pval	Genes in Term	Target Genes in Term	Fraction of Targets in Term	Total Target Genes	Total Genes	Gene Symbols
GO:0071357	cellular response to type I interferon	GO:0060337	type I interferon-mediated signaling pathway	2.31764e-05	4.63495	67	5	0.0543478	92	18054	IFI6,ISG15,OASL,IFIT2,OAS1
GO:0034340	response to type I interferon	GO:0060337	type I interferon-mediated signaling pathway	3.29109e-05	4.48266	72	5	0.0543478	92	18054	IFIT2,OAS1,OASL,ISG15,IFI6
GO:0001568	blood vessel development	GO:0001568	blood vessel development	0.000179377	3.74623	485	10	0.108696	92	18054	MCAM,APLN,MEIS1,ADGRF5,TGFBR1,BMPER,PLXDC1,GJC1,OSR1,PGF
GO:0040037	negative regulation of fibroblast growth factor receptor signaling pathway	GO:0040037	negative regulation of fibroblast growth factor receptor signaling pathway	0.000183836	3.73557	22	3	0.0326087	92	18054	SHISA2,CREB3L1,APLN
GO:0090288	negative regulation of cellular response to growth factor stimulus	GO:0040037	negative regulation of fibroblast growth factor receptor signaling pathway	0.000204911	3.68843	166	6	0.0652174	92	18054	CREB3L1,SHISA2,BMPER,CADM4,TGFBR1,APLN
GO:0048514	blood vessel morphogenesis	GO:0001568	blood vessel development	0.000221253	3.65511	405	9	0.0978261	92	18054	PLXDC1,BMPER,PGF,GJC1,ADGRF5,TGFBR1,MEIS1,APLN,MCAM
GO:0022603	regulation of anatomical structure morphogenesis	GO:0022603	regulation of anatomical structure morphogenesis	0.000226443	3.64504	1157	16	0.173913	92	18054	BMPER,PINK1,PGF,TGFBR1,GPNMB,CYBB,TRPV2,LGR4,THBS4,OSR1,FMNL2,FGD1,BASP1,SLC9A3R1,CREB3L1,DLG4
GO:0001944	vasculature development	GO:0001568	blood vessel development	0.000248176	3.60524	505	10	0.108696	92	18054	OSR1,PGF,GJC1,BMPER,PLXDC1,APLN,MCAM,TGFBR1,ADGRF5,MEIS1
GO:0051607	defense response to virus	GO:0060337	type I interferon-mediated signaling pathway	0.000446984	3.34971	192	6	0.0652174	92	18054	OASL,ISG15,IFI6,OAS1,IFI44L,IFIT2
GO:0035239	tube morphogenesis	GO:0001568	blood vessel development	0.000449258	3.3475	648	11	0.119565	92	18054	MCAM,APLN,MEIS1,TGFBR1,ADGRF5,BMPER,PLXDC1,GJC1,OSR1,PGF,LGR4
GO:0072073	kidney epithelium development	GO:0072073	kidney epithelium development	0.00049751	3.3032	128	5	0.0543478	92	18054	LGR4,OSR1,PGF,BASP1,BMPER
GO:0003094	glomerular filtration	GO:0003094	glomerular filtration	0.000705013	3.1518	8	2	0.0217391	92	18054	ADGRF5,MCAM
GO:0090287	regulation of cellular response to growth factor stimulus	GO:0040037	negative regulation of fibroblast growth factor receptor signaling pathway	0.000745489	3.12756	293	7	0.076087	92	18054	GRB10,SHISA2,CREB3L1,BMPER,APLN,TGFBR1,CADM4
GO:0040036	regulation of fibroblast growth factor receptor signaling pathway	GO:0040037	negative regulation of fibroblast growth factor receptor signaling pathway	0.000809472	3.0918	36	3	0.0326087	92	18054	CREB3L1,SHISA2,APLN
GO:0031630	regulation of synaptic vesicle fusion to presynaptic active zone membrane	GO:0031630	regulation of synaptic vesicle fusion to presynaptic active zone membrane	0.00090344	3.0441	9	2	0.0217391	92	18054	SYT9,GRIK5
GO:0060700	regulation of ribonuclease activity	GO:0060700	regulation of ribonuclease activity	0.00090344	3.0441	9	2	0.0217391	92	18054	OAS1,OASL
GO:0097205	renal filtration	GO:0003094	glomerular filtration	0.00090344	3.0441	9	2	0.0217391	92	18054	ADGRF5,MCAM
GO:0009968	negative regulation of signal transduction	GO:0009968	negative regulation of signal transduction	0.000909716	3.04109	1313	16	0.173913	92	18054	PXDN,LGR4,FHL2,TRIM32,IRS1,KREMEN1,CREB3L1,SLC9A3R1,IFI6,APLN,BMPER,SHISA2,GRB10,PINK1,CADM4,TGFBR1
GO:1903901	negative regulation of viral life cycle	GO:1903901	negative regulation of viral life cycle	0.000933017	3.03011	85	4	0.0434783	92	18054	ISG15,TRIM32,OASL,OAS1
GO:0001525	angiogenesis	GO:0001568	blood vessel development	0.00105556	2.97652	311	7	0.076087	92	18054	BMPER,PLXDC1,APLN,MCAM,PGF,MEIS1,TGFBR1
GO:0014059	regulation of dopamine secretion	GO:0031630	regulation of synaptic vesicle fusion to presynaptic active zone membrane	0.00110375	2.95713	40	3	0.0326087	92	18054	SYT13,SYT9,PINK1
GO:0072224	metanephric glomerulus development	GO:0072073	kidney epithelium development	0.00112556	2.94863	10	2	0.0217391	92	18054	LGR4,OSR1
GO:0042118	endothelial cell activation	GO:0042118	endothelial cell activation	0.00112556	2.94863	10	2	0.0217391	92	18054	BMPER,TGFBR1
GO:0061005	cell differentiation involved in kidney development	GO:0072073	kidney epithelium development	0.00118652	2.92573	41	3	0.0326087	92	18054	BASP1,LGR4,OSR1
GO:0072009	nephron epithelium development	GO:0072073	kidney epithelium development	0.00146702	2.83356	96	4	0.0434783	92	18054	PGF,OSR1,LGR4,BASP1
GO:0019886	antigen processing and presentation of exogenous peptide antigen via MHC class II	GO:0019886	antigen processing and presentation of exogenous peptide antigen via MHC class II	0.00158295	2.80053	98	4	0.0434783	92	18054	KIFAP3,CTSF,CTSV,KIF3C
GO:2000650	negative regulation of sodium ion transmembrane transporter activity	GO:0031630	regulation of synaptic vesicle fusion to presynaptic active zone membrane	0.00163989	2.78518	12	2	0.0217391	92	18054	SLC9A3R1,OSR1
GO:0002495	antigen processing and presentation of peptide antigen via MHC class II	GO:0019886	antigen processing and presentation of exogenous peptide antigen via MHC class II	0.00164325	2.7843	99	4	0.0434783	92	18054	KIF3C,KIFAP3,CTSF,CTSV
GO:0002504	antigen processing and presentation of peptide or polysaccharide antigen via MHC class II	GO:0019886	antigen processing and presentation of exogenous peptide antigen via MHC class II	0.00164325	2.7843	99	4	0.0434783	92	18054	CTSF,CTSV,KIFAP3,KIF3C
GO:0032879	regulation of localization	GO:0031630	regulation of synaptic vesicle fusion to presynaptic active zone membrane	0.00164481	2.78388	2846	26	0.282609	92	18054	RAB15,GRB10,BMPER,PGF,MEST,PINK1,MGAT3,DCLK2,MCAM,RYR1,CADM4,TGFBR1,GRIK5,CYBB,GPNMB,OSR1,LGR4,THBS4,SYT9,TRIM32,TRPV2,SLC9A3R1,IRS1,SYT13,APLN,DLG4
GO:2001023	regulation of response to drug	GO:2001023	regulation of response to drug	0.00170512	2.76825	100	4	0.0434783	92	18054	OSR1,SYT9,PINK1,SYT13
GO:0048525	negative regulation of viral process	GO:1903901	negative regulation of viral life cycle	0.00176859	2.75237	101	4	0.0434783	92	18054	OAS1,TRIM32,ISG15,OASL
GO:0010648	negative regulation of cell communication	GO:0009968	negative regulation of signal transduction	0.00185968	2.73056	1406	16	0.173913	92	18054	GRB10,SHISA2,BMPER,PINK1,CADM4,TGFBR1,PXDN,TRIM32,FHL2,LGR4,IRS1,KREMEN1,SLC9A3R1,CREB3L1,IFI6,APLN
GO:0009653	anatomical structure morphogenesis	GO:0022603	regulation of anatomical structure morphogenesis	0.00188363	2.725	2114	21	0.228261	92	18054	PGF,PLXDC1,BMPER,GRB10,MEIS1,TGFBR1,ADGRF5,RADIL,MCAM,RYR1,COL21A1,ALPL,LGR4,GJC1,OSR1,NES,APLN,DLG4,FGD1,CAP2,SLC9A3R1
GO:0023057	negative regulation of signaling	GO:0023057	negative regulation of signaling	0.00191455	2.71793	1410	16	0.173913	92	18054	PINK1,GRB10,BMPER,SHISA2,CADM4,TGFBR1,LGR4,TRIM32,FHL2,PXDN,IFI6,APLN,IRS1,KREMEN1,CREB3L1,SLC9A3R1
GO:1902306	negative regulation of sodium ion transmembrane transport	GO:0031630	regulation of synaptic vesicle fusion to presynaptic active zone membrane	0.00193164	2.71407	13	2	0.0217391	92	18054	OSR1,SLC9A3R1
GO:0002478	antigen processing and presentation of exogenous peptide antigen	GO:0019886	antigen processing and presentation of exogenous peptide antigen via MHC class II	0.00201377	2.69599	175	5	0.0543478	92	18054	KIF3C,KIFAP3,CTSF,CTSV,CYBB
GO:0032835	glomerulus development	GO:0072073	kidney epithelium development	0.00223438	2.65084	51	3	0.0326087	92	18054	LGR4,OSR1,BASP1
GO:0072075	metanephric mesenchyme development	GO:0072073	kidney epithelium development	0.00224612	2.64857	14	2	0.0217391	92	18054	OSR1,BASP1
GO:0007548	sex differentiation	GO:0007548	sex differentiation	0.00226278	2.64536	263	6	0.0652174	92	18054	BASP1,CTSV,MSH2,TGFBR1,LGR4,OSR1
GO:0001822	kidney development	GO:0072073	kidney epithelium development	0.00234997	2.62894	265	6	0.0652174	92	18054	PGF,OSR1,LGR4,TGFBR1,BMPER,BASP1
GO:0019884	antigen processing and presentation of exogenous antigen	GO:0019886	antigen processing and presentation of exogenous peptide antigen via MHC class II	0.00238824	2.62192	182	5	0.0543478	92	18054	CTSF,CYBB,CTSV,KIFAP3,KIF3C
GO:0001938	positive regulation of endothelial cell proliferation	GO:0001938	positive regulation of endothelial cell proliferation	0.00257855	2.58862	112	4	0.0434783	92	18054	TGFBR1,THBS4,PGF,APLN
GO:0072234	metanephric nephron tubule development	GO:0072073	kidney epithelium development	0.0025831	2.58786	15	2	0.0217391	92	18054	OSR1,LGR4
GO:0048002	antigen processing and presentation of peptide antigen	GO:0019886	antigen processing and presentation of exogenous peptide antigen via MHC class II	0.00274755	2.56105	188	5	0.0543478	92	18054	KIF3C,CTSV,CTSF,CYBB,KIFAP3
GO:0071248	cellular response to metal ion	GO:0071248	cellular response to metal ion	0.00281104	2.55113	189	5	0.0543478	92	18054	SYT9,RYR1,DLG4,SYT13,CYBB
GO:0090183	regulation of kidney development	GO:0072073	kidney epithelium development	0.00292014	2.5346	56	3	0.0326087	92	18054	OSR1,LGR4,BASP1
GO:0072001	renal system development	GO:0072073	kidney epithelium development	0.00308714	2.51044	280	6	0.0652174	92	18054	TGFBR1,LGR4,PGF,OSR1,BASP1,BMPER
GO:0009615	response to virus	GO:0060337	type I interferon-mediated signaling pathway	0.00314179	2.50282	281	6	0.0652174	92	18054	OASL,IFI6,ISG15,IFIT2,OAS1,IFI44L
GO:0072202	cell differentiation involved in metanephros development	GO:0072073	kidney epithelium development	0.00332364	2.47839	17	2	0.0217391	92	18054	OSR1,LGR4
GO:0072243	metanephric nephron epithelium development	GO:0072073	kidney epithelium development	0.00332364	2.47839	17	2	0.0217391	92	18054	OSR1,LGR4
GO:0048518	positive regulation of biological process	GO:0001938	positive regulation of endothelial cell proliferation	0.00338243	2.47077	6081	44	0.478261	92	18054	IFIT2,CYTH3,BASP1,CREB3L1,SLC9A3R1,NES,DLG4,APLN,GPNMB,ADGRL1,CLSTN2,MSH2,SMARCD2,THBS4,LGR4,FHL2,OSR1,KIAA1211,DIRAS1,LASP1,MGAT3,TGFBR1,ISG15,MEIS1,FBLN2,CAMKK2,PGF,IRS1,FGD1,TASP1,KIFAP3,CYBB,TRPV2,SYT9,TRIM32,ADGRF5,ABI3BP,GRIK5,MCAM,GRB10,BMPER,RAB15,PINK1,NFE2L3
GO:0045071	negative regulation of viral genome replication	GO:1903901	negative regulation of viral life cycle	0.00338721	2.47016	59	3	0.0326087	92	18054	ISG15,OASL,OAS1
GO:0035295	tube development	GO:0001568	blood vessel development	0.00354517	2.45036	839	11	0.119565	92	18054	PLXDC1,BMPER,LGR4,PGF,OSR1,GJC1,TGFBR1,ADGRF5,MEIS1,MCAM,APLN
GO:0050793	regulation of developmental process	GO:0022603	regulation of anatomical structure morphogenesis	0.00369304	2.43262	2696	24	0.26087	92	18054	DLG4,BASP1,KREMEN1,SLC9A3R1,CREB3L1,CTSV,FGD1,FMNL2,OSR1,TRPV2,LGR4,THBS4,TRIM32,CYBB,MSH2,CLSTN2,GPNMB,ADGRL1,ISG15,TGFBR1,MEIS1,PGF,PINK1,BMPER
GO:0007154	cell communication	GO:0007154	cell communication	0.00371225	2.43036	5208	39	0.423913	92	18054	GRB10,RAB15,OASL,PINK1,RADIL,DCLK2,PDE4A,ADGRF5,GRIK5,CYBB,DLGAP1,KIFAP3,GMDS,SYT9,FGD1,IRS1,IFI6,PGF,CAMKK2,DIRAS1,GPR158,ISG15,TGFBR1,MSH2,OAS1,ADGRL1,GPNMB,GJC1,FHL2,LGR4,THBS4,CTSV,CREB3L1,SLC9A3R1,KREMEN1,CAP2,IFIT2,APLN,DLG4
GO:0072006	nephron development	GO:0072073	kidney epithelium development	0.00371891	2.42958	124	4	0.0434783	92	18054	BASP1,LGR4,OSR1,PGF
GO:0072170	metanephric tubule development	GO:0072073	kidney epithelium development	0.00372674	2.42867	18	2	0.0217391	92	18054	OSR1,LGR4
GO:0010766	negative regulation of sodium ion transport	GO:0031630	regulation of synaptic vesicle fusion to presynaptic active zone membrane	0.00372674	2.42867	18	2	0.0217391	92	18054	SLC9A3R1,OSR1
GO:0072074	kidney mesenchyme development	GO:0072073	kidney epithelium development	0.00372674	2.42867	18	2	0.0217391	92	18054	BASP1,OSR1
GO:0050433	regulation of catecholamine secretion	GO:0031630	regulation of synaptic vesicle fusion to presynaptic active zone membrane	0.00389755	2.40921	62	3	0.0326087	92	18054	SYT13,SYT9,PINK1
GO:0070887	cellular response to chemical stimulus	GO:0071248	cellular response to metal ion	0.00401224	2.39661	2871	25	0.271739	92	18054	PXDN,CYBB,OAS1,OSR1,LGR4,FHL2,SYT9,CREB3L1,SYT13,IFIT2,IRS1,DLG4,IFI6,GRB10,PGF,OASL,PINK1,CAMKK2,MGAT3,ALPL,RYR1,ISG15,GRIK5,TGFBR1,PDE4A
GO:0001649	osteoblast differentiation	GO:0001649	osteoblast differentiation	0.00404983	2.39256	127	4	0.0434783	92	18054	CREB3L1,GPNMB,ALPL,LGR4
GO:0050679	positive regulation of epithelial cell proliferation	GO:0001938	positive regulation of endothelial cell proliferation	0.0040603	2.39144	206	5	0.0543478	92	18054	TGFBR1,THBS4,OSR1,PGF,APLN
GO:1903599	positive regulation of autophagy of mitochondrion	GO:1903599	positive regulation of autophagy of mitochondrion	0.00415142	2.3818	19	2	0.0217391	92	18054	CAMKK2,PINK1
GO:0072078	nephron tubule morphogenesis	GO:0072073	kidney epithelium development	0.00426239	2.37035	64	3	0.0326087	92	18054	LGR4,PGF,OSR1
GO:0008406	gonad development	GO:0007548	sex differentiation	0.0043162	2.3649	209	5	0.0543478	92	18054	TGFBR1,OSR1,MSH2,CTSV,BASP1
GO:0072359	circulatory system development	GO:0001568	blood vessel development	0.00449802	2.34698	866	11	0.119565	92	18054	MCAM,APLN,RYR1,ADGRF5,TGFBR1,MEIS1,OSR1,PGF,GJC1,BMPER,PLXDC1
GO:1901881	positive regulation of protein depolymerization	GO:1903599	positive regulation of autophagy of mitochondrion	0.00459746	2.33748	20	2	0.0217391	92	18054	KIAA1211,NES
GO:0072088	nephron epithelium morphogenesis	GO:0072073	kidney epithelium development	0.00464732	2.3328	66	3	0.0326087	92	18054	LGR4,OSR1,PGF
GO:0019882	antigen processing and presentation	GO:0019886	antigen processing and presentation of exogenous peptide antigen via MHC class II	0.00476801	2.32166	214	5	0.0543478	92	18054	CYBB,CTSV,CTSF,KIFAP3,KIF3C
GO:0048585	negative regulation of response to stimulus	GO:0009968	negative regulation of signal transduction	0.00477586	2.32095	1689	17	0.184783	92	18054	PXDN,OSR1,LGR4,TRIM32,FHL2,KREMEN1,SLC9A3R1,CREB3L1,IRS1,APLN,IFI6,SHISA2,BMPER,GRB10,PINK1,CADM4,TGFBR1
GO:0023052	signaling	GO:0023057	negative regulation of signaling	0.0048128	2.3176	5103	38	0.413043	92	18054	GJC1,LGR4,THBS4,FHL2,MSH2,OAS1,GPNMB,ADGRL1,DLG4,APLN,KREMEN1,CREB3L1,SLC9A3R1,IFIT2,CAP2,PGF,CAMKK2,GPR158,ISG15,TGFBR1,DIRAS1,GMDS,SYT9,DLGAP1,KIFAP3,CYBB,IFI6,FGD1,IRS1,OASL,PINK1,GRB10,RAB15,DCLK2,RADIL,GRIK5,ADGRF5,PDE4A
GO:0072028	nephron morphogenesis	GO:0072073	kidney epithelium development	0.00484741	2.31449	67	3	0.0326087	92	18054	LGR4,OSR1,PGF
GO:0045137	development of primary sexual characteristics	GO:0007548	sex differentiation	0.00486226	2.31316	215	5	0.0543478	92	18054	TGFBR1,OSR1,CTSV,MSH2,BASP1
GO:0071241	cellular response to inorganic substance	GO:0071248	cellular response to metal ion	0.00495782	2.30471	216	5	0.0543478	92	18054	RYR1,DLG4,SYT9,CYBB,SYT13
GO:0061333	renal tubule morphogenesis	GO:0072073	kidney epithelium development	0.00505264	2.29648	68	3	0.0326087	92	18054	PGF,OSR1,LGR4
GO:0072207	metanephric epithelium development	GO:0072073	kidney epithelium development	0.00506463	2.29545	21	2	0.0217391	92	18054	OSR1,LGR4
GO:1904544	positive regulation of free ubiquitin chain polymerization	GO:0036335	intestinal stem cell homeostasis	0.00509582	2.29279	1	1	0.0108696	92	18054	PINK1
GO:0046587	positive regulation of calcium-dependent cell-cell adhesion	GO:0046587	positive regulation of calcium-dependent cell-cell adhesion	0.00509582	2.29279	1	1	0.0108696	92	18054	KIFAP3
GO:0072167	specification of mesonephric tubule identity	GO:0072073	kidney epithelium development	0.00509582	2.29279	1	1	0.0108696	92	18054	OSR1
GO:0007014	actin ubiquitination	GO:0007014	actin ubiquitination	0.00509582	2.29279	1	1	0.0108696	92	18054	TRIM32
GO:0036335	intestinal stem cell homeostasis	GO:0036335	intestinal stem cell homeostasis	0.00509582	2.29279	1	1	0.0108696	92	18054	LGR4
GO:0072259	metanephric interstitial fibroblast development	GO:0072073	kidney epithelium development	0.00509582	2.29279	1	1	0.0108696	92	18054	OSR1
GO:1903881	regulation of interleukin-17-mediated signaling pathway	GO:0071248	cellular response to metal ion	0.00509582	2.29279	1	1	0.0108696	92	18054	TRIM32
GO:1903886	positive regulation of chemokine (C-C motif) ligand 20 production	GO:1903884	regulation of chemokine (C-C motif) ligand 20 production	0.00509582	2.29279	1	1	0.0108696	92	18054	TRIM32
GO:0090094	metanephric cap mesenchymal cell proliferation involved in metanephros development	GO:0072073	kidney epithelium development	0.00509582	2.29279	1	1	0.0108696	92	18054	OSR1
GO:1903884	regulation of chemokine (C-C motif) ligand 20 production	GO:1903884	regulation of chemokine (C-C motif) ligand 20 production	0.00509582	2.29279	1	1	0.0108696	92	18054	TRIM32
GO:0072184	renal vesicle progenitor cell differentiation	GO:0072073	kidney epithelium development	0.00509582	2.29279	1	1	0.0108696	92	18054	OSR1
GO:0045108	regulation of intermediate filament polymerization or depolymerization	GO:1903599	positive regulation of autophagy of mitochondrion	0.00509582	2.29279	1	1	0.0108696	92	18054	NES
GO:0030842	regulation of intermediate filament depolymerization	GO:1903599	positive regulation of autophagy of mitochondrion	0.00509582	2.29279	1	1	0.0108696	92	18054	NES
GO:0072165	anterior mesonephric tubule development	GO:0072073	kidney epithelium development	0.00509582	2.29279	1	1	0.0108696	92	18054	OSR1
GO:0072169	specification of posterior mesonephric tubule identity	GO:0072073	kidney epithelium development	0.00509582	2.29279	1	1	0.0108696	92	18054	OSR1
GO:0046458	hexadecanal metabolic process	GO:0046458	hexadecanal metabolic process	0.00509582	2.29279	1	1	0.0108696	92	18054	ALDH3A2
GO:1904542	regulation of free ubiquitin chain polymerization	GO:0036335	intestinal stem cell homeostasis	0.00509582	2.29279	1	1	0.0108696	92	18054	PINK1
GO:0097291	renal phosphate ion absorption	GO:0003094	glomerular filtration	0.00509582	2.29279	1	1	0.0108696	92	18054	SLC9A3R1
GO:0072185	metanephric cap development	GO:0072073	kidney epithelium development	0.00509582	2.29279	1	1	0.0108696	92	18054	OSR1
GO:1903883	positive regulation of interleukin-17-mediated signaling pathway	GO:0071248	cellular response to metal ion	0.00509582	2.29279	1	1	0.0108696	92	18054	TRIM32
GO:0071529	cementum mineralization	GO:0071529	cementum mineralization	0.00509582	2.29279	1	1	0.0108696	92	18054	ALPL
GO:0072258	metanephric interstitial fibroblast differentiation	GO:0072073	kidney epithelium development	0.00509582	2.29279	1	1	0.0108696	92	18054	OSR1
GO:0030844	positive regulation of intermediate filament depolymerization	GO:1903599	positive regulation of autophagy of mitochondrion	0.00509582	2.29279	1	1	0.0108696	92	18054	NES
GO:0072168	specification of anterior mesonephric tubule identity	GO:0072073	kidney epithelium development	0.00509582	2.29279	1	1	0.0108696	92	18054	OSR1
GO:0072186	metanephric cap morphogenesis	GO:0072073	kidney epithelium development	0.00509582	2.29279	1	1	0.0108696	92	18054	OSR1
GO:0051094	positive regulation of developmental process	GO:0022603	regulation of anatomical structure morphogenesis	0.00518773	2.28502	1418	15	0.163043	92	18054	MSH2,BMPER,CYBB,CLSTN2,ADGRL1,PGF,OSR1,TRIM32,LGR4,TRPV2,PINK1,BASP1,DLG4,ISG15,TGFBR1
GO:0001655	urogenital system development	GO:0001568	blood vessel development	0.005385	2.26881	314	6	0.0652174	92	18054	PGF,OSR1,LGR4,TGFBR1,BMPER,BASP1
GO:2000026	regulation of multicellular organismal development	GO:0022603	regulation of anatomical structure morphogenesis	0.00541387	2.26649	2156	20	0.217391	92	18054	MEIS1,ISG15,TGFBR1,BMPER,PGF,CREB3L1,CTSV,KREMEN1,BASP1,DLG4,ADGRL1,GPNMB,MSH2,CYBB,CLSTN2,LGR4,TRIM32,THBS4,TRPV2,OSR1
GO:0048608	reproductive structure development	GO:0001568	blood vessel development	0.00542602	2.26552	417	7	0.076087	92	18054	BASP1,MSH2,CTSV,STOX2,OSR1,TGFBR1,LGR4
GO:0032069	regulation of nuclease activity	GO:0060700	regulation of ribonuclease activity	0.00555271	2.2555	22	2	0.0217391	92	18054	OASL,OAS1
GO:0061458	reproductive system development	GO:0001568	blood vessel development	0.00563792	2.24888	420	7	0.076087	92	18054	BASP1,CTSV,MSH2,TGFBR1,LGR4,STOX2,OSR1
GO:0043576	regulation of respiratory gaseous exchange	GO:0043576	regulation of respiratory gaseous exchange	0.00606147	2.21742	23	2	0.0217391	92	18054	APLN,SLC5A3
GO:0050789	regulation of biological process	GO:0050789	regulation of biological process	0.00606612	2.21709	11862	72	0.782609	92	18054	CWC22,DCLK2,MCAM,RADIL,RYR1,ABI3BP,GRIK5,PDE4A,NFE2L3,PINK1,BMPER,RAB15,GRB10,RIC1,TUBA1A,SLC5A3,IRS1,FMNL2,GMDS,TRIM32,PXDN,CYBB,MEIS1,MGAT3,PGF,MEST,FBLN2,DLG4,NES,BASP1,CTSV,SMARCD2,LGR4,FHL2,CLSTN2,GPNMB,OAS1,CADM4,BCL6B,ADGRF5,OASL,IFI6,FGD1,TRPV2,SYT9,KIFAP3,CAPN6,TASP1,GPR158,ZNF518B,ISG15,TGFBR1,LASP1,KIAA1211,DIRAS1,CAMKK2,SHISA2,ZNF415,APLN,KREMEN1,CREB3L1,SLC9A3R1,IFIT2,SYT13,CAP2,CYTH…
GO:0050794	regulation of cellular process	GO:0050789	regulation of biological process	0.00616423	2.21012	10791	67	0.728261	92	18054	GRB10,BMPER,RAB15,RIC1,TUBA1A,NFE2L3,PINK1,RYR1,MCAM,DCLK2,RADIL,CWC22,PDE4A,GRIK5,CYBB,PXDN,FMNL2,GMDS,TRIM32,IRS1,PGF,MGAT3,MEIS1,CLSTN2,OAS1,GPNMB,LGR4,FHL2,SMARCD2,CTSV,BASP1,DLG4,NES,OASL,CADM4,ADGRF5,BCL6B,KIFAP3,CAPN6,TASP1,SYT9,TRPV2,FGD1,IFI6,SHISA2,ZNF415,CAMKK2,LASP1,DIRAS1,KIAA1211,GPR158,ISG15,TGFBR1,ZNF518B,MSH2,ADGRL1,STOX2,OSR1,THBS4,SLC9A3R1,CREB3L1,KREMEN1,CYTH3,IFIT2,SYT13,CAP2…
GO:2001234	negative regulation of apoptotic signaling pathway	GO:0009968	negative regulation of signal transduction	0.00643967	2.19114	230	5	0.0543478	92	18054	CREB3L1,IFI6,TGFBR1,PINK1,TRIM32
GO:0045087	innate immune response	GO:0060337	type I interferon-mediated signaling pathway	0.00670606	2.17353	664	9	0.0978261	92	18054	MPEG1,CYBB,OAS1,OASL,LGR4,TRIM32,IFIT2,IFI6,ISG15
GO:0050806	positive regulation of synaptic transmission	GO:0007154	cell communication	0.00710157	2.14865	149	4	0.0434783	92	18054	CLSTN2,PINK1,SYT9,DLG4
GO:1903900	regulation of viral life cycle	GO:1903901	negative regulation of viral life cycle	0.00710157	2.14865	149	4	0.0434783	92	18054	OAS1,TRIM32,ISG15,OASL
GO:0072080	nephron tubule development	GO:0072073	kidney epithelium development	0.00713655	2.14651	77	3	0.0326087	92	18054	LGR4,OSR1,PGF
GO:0061217	regulation of mesonephros development	GO:0072073	kidney epithelium development	0.00714021	2.14629	25	2	0.0217391	92	18054	LGR4,BASP1
GO:0030198	extracellular matrix organization	GO:0030198	extracellular matrix organization	0.00731944	2.13552	335	6	0.0652174	92	18054	FBLN2,PXDN,CTSV,CREB3L1,TGFBR1,ABI3BP
GO:0060037	pharyngeal system development	GO:0060037	pharyngeal system development	0.00770974	2.11296	26	2	0.0217391	92	18054	TGFBR1,ADGRF5
GO:0061326	renal tubule development	GO:0072073	kidney epithelium development	0.00792838	2.10082	80	3	0.0326087	92	18054	LGR4,OSR1,PGF
GO:0110110	positive regulation of animal organ morphogenesis	GO:0022603	regulation of anatomical structure morphogenesis	0.00820337	2.08601	81	3	0.0326087	92	18054	LGR4,TGFBR1,BASP1
GO:0046661	male sex differentiation	GO:0007548	sex differentiation	0.00832249	2.07975	156	4	0.0434783	92	18054	TGFBR1,LGR4,CTSV,MSH2
GO:0001656	metanephros development	GO:0072073	kidney epithelium development	0.00877007	2.057	83	3	0.0326087	92	18054	BASP1,LGR4,OSR1
GO:0071277	cellular response to calcium ion	GO:0071248	cellular response to metal ion	0.00877007	2.057	83	3	0.0326087	92	18054	RYR1,SYT9,SYT13
GO:0060993	kidney morphogenesis	GO:0072073	kidney epithelium development	0.00906183	2.04278	84	3	0.0326087	92	18054	LGR4,OSR1,PGF
GO:0060420	regulation of heart growth	GO:0001568	blood vessel development	0.00906183	2.04278	84	3	0.0326087	92	18054	TGFBR1,MEIS1,BASP1
GO:0001657	ureteric bud development	GO:0072073	kidney epithelium development	0.00935923	2.02876	85	3	0.0326087	92	18054	BMPER,OSR1,PGF
GO:1903305	regulation of regulated secretory pathway	GO:0031630	regulation of synaptic vesicle fusion to presynaptic active zone membrane	0.00947253	2.02353	162	4	0.0434783	92	18054	SYT13,RAB15,SYT9,GRIK5
GO:0007165	signal transduction	GO:0023057	negative regulation of signaling	0.00957619	2.01881	4772	35	0.380435	92	18054	GMDS,KIFAP3,CYBB,IFI6,FGD1,IRS1,OASL,PINK1,GRB10,RAB15,RADIL,DCLK2,ADGRF5,GRIK5,PDE4A,THBS4,LGR4,FHL2,MSH2,OAS1,ADGRL1,GPNMB,DLG4,APLN,KREMEN1,SLC9A3R1,CREB3L1,CAP2,IFIT2,PGF,CAMKK2,GPR158,ISG15,TGFBR1,DIRAS1
GO:0072163	mesonephric epithelium development	GO:0072073	kidney epithelium development	0.00966228	2.01492	86	3	0.0326087	92	18054	PGF,OSR1,BMPER
GO:0072164	mesonephric tubule development	GO:0072073	kidney epithelium development	0.00966228	2.01492	86	3	0.0326087	92	18054	BMPER,OSR1,PGF
GO:0060337	type I interferon signaling pathway			2.31764e-05		67	5	0.0543478	92	18054	IFIT2,OAS1,ISG15,IFI6,OASL
GO:0072358	cardiovascular system development			0.000290148		515	10	0.108696	92	18054	GJC1,OSR1,PGF,PLXDC1,BMPER,MEIS1,ADGRF5,TGFBR1,MCAM,APLN
GO:0015075	ion transmembrane transporter activity			0.00090344		9	2	0.0217391	92	18054	TRPV2,LASP1
GO:0061213	positive regulation of mesonephros development			0.00506463		21	2	0.0217391	92	18054	LGR4,BASP1
