## Supplemental Table S10 for "Response eQTLs, chromatin accessibility, and 3D chromatin structure in chondrocytes provide mechanistic insight into osteoarthritis risk"

### Sheet: KEGG pathways - High-confidence
TermID	Term	Enrichment	-log10pval	Genes in Term	Target Genes in Term	Fraction of Targets in Term	Total Target Genes	Total Genes	Gene Symbols
hsa04611	Platelet activation	0.00260073	2.58491	123	8	0.057554	139	7161	MYL12A,ADCY7,FYN,MYLK3,PLCG2,PIK3R1,ADCY3,F2R
hsa04068	FoxO signaling pathway	0.00402049	2.39572	132	8	0.057554	139	7161	PRKAG1,AGAP2,SMAD3,ATG12,BCL2L11,PIK3R1,SGK1,GRB2
hsa04371	Apelin signaling pathway	0.00525794	2.27918	138	8	0.057554	139	7161	MYLK3,SPP1,CAMK4,ADCY3,GNG10,PRKAG1,SMAD3,ADCY7
hsa04725	Cholinergic synapse	0.0059472	2.22569	112	7	0.0503597	139	7161	GNG10,CAMK2A,FYN,ADCY7,PIK3R1,ADCY3,CAMK4
hsa04213	Longevity regulating pathway - multiple species	0.00683724	2.16512	62	5	0.0359712	139	7161	ADCY3,PIK3R1,ADCY7,PRKAG1,CRYAB
hsa04072	Phospholipase D signaling pathway	0.00704895	2.15188	145	8	0.057554	139	7161	PIK3R1,F2R,ADCY3,PLCG2,GRB2,FYN,LPAR1,ADCY7
