## Supplemental Table S12 for "Response eQTLs, chromatin accessibility, and 3D chromatin structure in chondrocytes provide mechanistic insight into osteoarthritis risk"

### Sheet: FNF_vs_PBS
chrom1	start1	end1	chrom2	start2	end2	log2FoldChange	lfcSE	padj	cluster	Donor1_FNF_r1_raw	Donor1_FNF_r2_raw	Donor1_PBS_r1_raw	Donor1_PBS_r2_raw	Donor2_FNF_r1_raw	Donor2_FNF_r2_raw	Donor2_PBS_r1_raw	Donor2_PBS_r2_raw	Donor3_FNF_r1_raw	Donor3_FNF_r2_raw	Donor3_PBS_r1_raw	Donor3_PBS_r2_raw	Donor4_FNF_r1_raw	Donor4_FNF_r2_raw	Donor4_PBS_r1_raw	Donor4_PBS_r2_raw
chr1	58780000	58790000	chr1	59140000	59150000	0.823893	0.275711	0.0364962	gained	20	34	15	17	18	15	7	10	16	18	6	9	24	21	5	17
chr1	100620000	100630000	chr1	100700000	100710000	0.518634	0.198318	0.0764401	gained	62	79	38	56	26	20	11	21	48	40	29	43	56	45	20	27
chr1	8140000	8150000	chr1	8200000	8210000	0.587067	0.214827	0.0622792	gained	37	41	29	23	36	30	15	16	39	32	19	22	40	18	22	21
chr2	8000000	8010000	chr2	8130000	8140000	0.787266	0.336488	0.099462	gained	15	25	9	14	8	7	6	9	24	25	6	12	39	13	11	8
chr2	224140000	224150000	chr2	224250000	224260000	0.555685	0.215106	0.077556	gained	31	45	26	25	25	19	14	13	33	32	22	25	43	35	19	20
chr2	150480000	150490000	chr2	150680000	150690000	1.25054	0.302606	0.00212768	gained	24	27	12	7	11	11	8	7	23	16	5	11	21	19	6	2
chr2	8130000	8140000	chr2	8680000	8690000	1.05996	0.265216	0.00227224	gained	27	33	16	10	17	8	2	12	36	24	8	11	32	26	14	16
chr3	120420000	120430000	chr3	120550000	120560000	0.778228	0.262737	0.0373673	gained	32	29	13	15	25	15	9	16	19	22	7	12	28	15	14	11
chr3	16050000	16060000	chr3	16110000	16120000	0.491302	0.202859	0.099462	gained	50	54	40	30	30	25	21	31	59	53	37	37	75	44	20	34
chr3	171870000	171880000	chr3	171940000	171950000	0.612052	0.248553	0.0916302	gained	26	36	20	18	18	17	7	11	27	23	15	12	22	27	16	17
chr3	195860000	195870000	chr3	195910000	195920000	0.504875	0.190431	0.0762061	gained	50	52	31	34	47	40	15	39	33	37	21	30	49	47	28	35
chr4	138390000	138400000	chr4	138560000	138570000	0.849215	0.312486	0.0622792	gained	20	30	14	12	10	7	5	4	18	20	14	8	17	13	4	6
chr4	102340000	102350000	chr4	102430000	102440000	0.639041	0.256051	0.083452	gained	35	32	20	27	14	15	6	12	33	23	10	13	31	22	12	20
chr4	73660000	73670000	chr4	73920000	73930000	0.986974	0.294537	0.0151057	gained	23	30	15	11	6	4	7	7	21	21	8	8	32	33	7	10
chr4	55350000	55360000	chr4	55390000	55400000	0.635959	0.159844	0.00227224	gained	87	106	53	68	49	43	21	42	69	78	35	52	83	63	29	58
chr4	7800000	7810000	chr4	7980000	7990000	0.498736	0.180293	0.0622792	gained	55	66	44	36	29	37	19	23	42	51	30	43	56	45	26	31
chr5	119320000	119330000	chr5	119390000	119400000	0.838312	0.24664	0.0151057	gained	25	47	16	19	20	21	4	14	21	30	13	15	19	19	7	16
chr5	91180000	91190000	chr5	91280000	91290000	0.561201	0.215319	0.0764401	gained	49	57	24	48	21	24	9	19	41	38	14	33	41	32	18	29
chr5	172310000	172320000	chr5	172360000	172370000	0.751941	0.242815	0.0281504	gained	25	38	16	22	25	20	14	13	25	26	14	13	36	18	11	13
chr6	113430000	113440000	chr6	113640000	113650000	0.717044	0.30087	0.099462	gained	15	31	15	16	16	12	3	9	19	13	6	9	25	21	11	14
chr6	113690000	113700000	chr6	113850000	113860000	0.93725	0.286422	0.0186741	gained	31	35	16	20	10	17	6	4	9	20	8	10	23	17	4	10
chr6	137870000	137880000	chr6	137940000	137950000	0.876027	0.242852	0.00741748	gained	30	34	23	21	19	19	9	14	25	28	11	17	29	42	4	16
chr6	113630000	113640000	chr6	113850000	113860000	1.34433	0.238163	6.99439e-06	gained	31	61	13	19	25	14	11	13	37	38	13	16	38	33	10	7
chr6	137700000	137710000	chr6	137860000	137870000	1.19597	0.239333	5.96266e-05	gained	36	41	19	15	25	16	8	13	33	33	7	17	38	26	6	17
chr7	22560000	22570000	chr7	22720000	22730000	0.594451	0.206245	0.0473019	gained	46	72	27	35	22	22	9	28	44	46	26	30	38	31	19	20
chr7	22570000	22580000	chr7	22720000	22730000	0.848213	0.213424	0.00227224	gained	30	42	19	21	30	22	20	19	44	46	13	24	34	28	11	16
chr7	129950000	129960000	chr7	130000000	130010000	0.585778	0.2482	0.099462	gained	31	33	18	25	24	21	15	29	44	26	20	23	43	49	18	12
chr7	106280000	106290000	chr7	106420000	106430000	0.646496	0.267651	0.0916302	gained	40	37	19	24	23	18	7	26	25	21	10	17	34	21	9	14
chr8	54170000	54180000	chr8	54320000	54330000	0.759759	0.231178	0.0186741	gained	38	46	14	26	13	19	9	16	39	38	23	17	47	24	20	16
chr8	17350000	17360000	chr8	17490000	17500000	0.844932	0.217455	0.0029503	gained	43	52	16	40	17	29	9	17	37	45	20	34	51	36	14	16
chr8	54170000	54180000	chr8	54330000	54340000	0.767792	0.233925	0.0186741	gained	38	44	15	22	21	14	7	9	27	25	16	24	29	27	15	14
chr8	47520000	47530000	chr8	47730000	47740000	0.800214	0.171644	0.000263667	gained	68	88	41	51	26	33	14	20	63	44	31	35	52	68	21	31
chr8	17720000	17730000	chr8	17910000	17920000	0.456593	0.173554	0.0764401	gained	60	71	40	47	51	45	20	48	46	63	37	45	69	58	31	49
chr10	110350000	110360000	chr10	110420000	110430000	0.592035	0.232278	0.077556	gained	48	53	19	30	28	16	18	21	27	34	18	27	24	28	9	13
chr10	26780000	26790000	chr10	26850000	26860000	0.602932	0.218642	0.0622792	gained	32	33	24	29	26	30	13	16	36	36	14	21	33	26	15	22
chr10	102600000	102610000	chr10	102630000	102640000	0.555559	0.177908	0.0281504	gained	61	90	54	42	49	37	19	38	61	54	27	30	66	52	41	51
chr11	102910000	102920000	chr11	103050000	103060000	0.619541	0.242497	0.077556	gained	28	38	27	19	20	16	8	7	29	23	16	20	32	29	20	12
chr11	102940000	102950000	chr11	103050000	103060000	0.695231	0.221274	0.0278792	gained	32	59	25	33	17	22	10	15	35	27	17	17	37	34	11	23
chr12	62640000	62650000	chr12	62720000	62730000	0.824604	0.18225	0.000418363	gained	61	70	38	25	24	20	12	15	52	64	25	33	54	41	24	33
chr12	31110000	31120000	chr12	31230000	31240000	0.793174	0.256414	0.0281504	gained	31	29	12	23	11	13	7	6	33	27	8	17	37	23	15	20
chr12	67350000	67360000	chr12	67440000	67450000	0.658959	0.248931	0.0724344	gained	30	36	23	24	19	25	12	13	31	19	7	21	38	29	10	22
chr12	62710000	62720000	chr12	62790000	62800000	0.700019	0.192682	0.00741748	gained	50	66	22	31	24	18	16	18	38	54	26	26	40	44	27	23
chr12	89160000	89170000	chr12	89220000	89230000	0.625393	0.238931	0.0762061	gained	26	46	15	26	31	18	9	18	38	30	19	29	23	31	11	19
chr14	35290000	35300000	chr14	35390000	35400000	0.701353	0.256612	0.0622792	gained	23	42	16	14	25	16	10	15	30	22	11	20	33	19	16	14
chr17	65550000	65560000	chr17	65690000	65700000	0.636611	0.246385	0.0764401	gained	24	31	10	18	22	14	10	17	24	30	18	16	32	30	13	18
chr17	72340000	72350000	chr17	72420000	72430000	0.704617	0.174364	0.00227224	gained	53	72	33	46	46	36	21	27	53	45	25	34	53	43	25	24
chr17	27800000	27810000	chr17	27870000	27880000	0.963322	0.178462	1.52067e-05	gained	49	67	30	39	36	27	18	19	51	49	23	25	68	61	24	22
chr20	49710000	49720000	chr20	49810000	49820000	0.608129	0.237566	0.0789743	gained	35	33	20	28	22	20	12	13	36	27	14	14	20	33	13	22
chr20	7730000	7740000	chr20	7920000	7930000	1.09992	0.275432	0.00227224	gained	24	24	9	16	11	15	9	13	30	29	3	12	34	28	8	13
chr20	7730000	7740000	chr20	7850000	7860000	0.900278	0.174283	2.90912e-05	gained	100	149	53	78	45	38	15	34	100	67	31	48	88	72	27	57
chr21	35850000	35860000	chr21	35920000	35930000	0.644493	0.182631	0.00983502	gained	65	85	54	60	42	25	18	20	50	67	27	41	62	53	18	40
chr21	35420000	35430000	chr21	35840000	35850000	0.817691	0.279752	0.0407823	gained	19	29	13	13	20	12	9	12	22	35	19	9	23	14	8	6
chr22	24420000	24430000	chr22	24510000	24520000	0.691879	0.224584	0.0285997	gained	44	32	24	21	26	19	11	8	28	27	13	20	34	24	18	19
