## Supplemental Table S13 for "Response eQTLs, chromatin accessibility, and 3D chromatin structure in chondrocytes provide mechanistic insight into osteoarthritis risk"

### Sheet: Sheet1
Gene	GWAS top OA phenotype	GWAS lead SNP	GWAS lead SNP position	GWAS OR	risk allele	protective allele	risk allele frequency	risk allele association with expression	eQTL condition	eQTL genetic and condition interaction	eQTL lead SNP	eQTL lead SNP position	PBS coloc PP4	FN-f coloc PP4	novel colocalization	change in OA	change with FN-f	change with age	M vs F
ABCA10	THR	rs2716212	chr17:69507512	0.932021	G	A	0.3836	higher	PBS	-	rs2716216	chr17:69498762	0.887697979232118	0.296983184828814	yes	-	-	-	-
ABCA5	THR	rs2716212	chr17:69507512	0.932021	G	A	0.3836	higher	PBS	Both	rs2716216	chr17:69498762	0.962848473674068	0.509470122925493	yes	down	-	-	-
ABCA9	THR	rs2716212	chr17:69507512	0.932021	G	A	0.3836	higher	PBS	-	rs72083748	chr17:69498001	0.876246442932034	0.207299369791328	yes	-	-	-	-
ALDH1A2	Hand OA	rs11071366	chr15:58042046	0.900955	T	A	0.3865	lower	PBS	-	rs4238326	chr15:58043802	0.965043690480075	0.872189058663195	no	up	-	-	-
CARF	All OA	rs62182810	chr2:203522759	1.02737	A	G	0.5441	higher	PBS	-	rs17473209	chr2:203044582	0.777943010432143	0.787942752370516	yes	-	down	-	-
MAP2K6	THR	rs2716212	chr17:69507512	0.932021	G	A	0.3836	higher	PBS	-	rs2715819	chr17:69497553	0.983141398372659	0.914155982126768	yes	-	down	-	-
PAPPA	THR	rs1321917	chr9:116562650	1.10296	C	G	0.4088	higher	Both	-	rs1885244/rs10983265	chr9:116630004/chr9:116607940	0.963330001931608/0.9676206785944	0.901833018508072/0.88086279740382	yes	up	up	up	-
PIK3R1	THR	rs56132153	chr5:68529306	1.06833	A	C	0.6056	lower	PBS	PBS	rs7726943	chr5:68522754	0.903476858971252	0.0849812681498801	yes	-	down	up	-
RNF144B	Finger OA	rs9396861	chr6:18403902	1.12536	A	C	0.6097	lower	FN-f	FN-f	rs7771828	chr6:18398104	0.070837005329478	0.984928279488287	yes	down	up	-	-
SLC44A2	All OA	rs10405617	chr19:10642292	1.0321	A	G	0.3194	higher	FN-f	-	rs10948	chr19:10644229	0.508386729365845	0.953986609571706	no	down	down	-	-
SMAD3	Hip OA	rs12908498	chr15:67074150	1.08307	C	G	0.5384	lower	FN-f	FN-f	rs12901499	chr15:67078107	0.0685040137114689	0.980384611388039	no	-	-	-	-
TGFA	All OA	rs3771501	chr2:70490521	1.03634	A	G	0.4679	lower	PBS	-	rs3755381	chr2:70491563	0.97774843698977	0.925414967705809	yes	-	-	-	-
TRIOBP	THR	rs12160491	chr22:37799789	0.925705	G	A	0.2887	lower	PBS	PBS	rs8142595	chr22:37791771	0.96537840077229	0.166959067794751	yes	-	-	-	-
