## Supplemental Table S14 for "Response eQTLs, chromatin accessibility, and 3D chromatin structure in chondrocytes provide mechanistic insight into osteoarthritis risk"

### Sheet: Sheet1
	genotyping and RNA-seq donors	Hi-C donors	ATAC-seq donors
Sex	85 males; 16 females	4 males; 0 females	2 males; 1 female
Age	34-84; mean 61	42-71; mean 62	50-72; mean 60
Genotype-derived 1000G Ancestry	19.8% AFR; 62.4% AMR; 0% EAS; 11.9% EUR; 5.9% SAS	-	-
Total	101	4	3
